# Factors underpinning discrepant findings from reviews on the same topic: A systematic analysis of Cochrane and non-Cochrane reviews

**DOI:** 10.1101/574046

**Authors:** Claudia Hacke, David Nunan

**Author notes:** **Corresponding Author:** Dr. Claudia Hacke, University Medical Center Schleswig Holstein, Campus Kiel, Arnold-Heller-Straße 3, 24105 Kiel, Germany. ORCID: 0000-0002-3941-5129.

## Abstract

**Objective:** To explore factors underpinning discrepancies in reported pooled effect estimates from Cochrane and non-Cochrane systematic reviews answering the same question.

**Study Design and Setting:** We observed discrepant pooled effects in 23 out of 24 pairs of meta-analyses from Cochrane and non-Cochrane systematic reviews answering the same question. Here we present the results of a systematic assessment of methodological quality and factors that explain the observed quantitative discrepancies. Methodological quality of each review was assessed using AMSTAR (Assessing the Methodological Quality of Systematic Reviews). Matched pairs were contrasted at the macro- (review methodology), meso- (application of methodology) and micro- (data extraction) level and reasons for differences were derived.

**Results:** All Cochrane reviews had high methodological quality (AMSTAR 8-11), whereas the majority (87.5%) of non-Cochrane reviews were classified as moderate (AMSTAR 4-7). Only one pair included exactly the same studies for their respective meta-analyses but there was still a discrepancy in the pooled estimate due to differences in data extraction. One pair did not include any study of its match and for one pair the same effect estimates were reported despite inclusion of different studies. The remaining pairs included at least one study in their match. Due to insufficient reporting (predominantly affecting non-Cochrane reviews) we were only able to completely ascertain the reasons for discrepancies in all included studies for 9/24 (37.5%) pairs. Across all pairs, differences in pre-defined methods (macro-level) including search strategy, eligibility criteria and performance of dual screening could possibly explain mismatches in included studies. Study selection procedures (meso-level) including disagreements in the interpretation of pre-defined eligibility criteria (14 matches) were identified as reasons underpinning discrepant review findings. Comparison of data extraction from primary studies (micro-level) was not possible in 13/24 pairs as a result of the non-Cochrane review providing insufficient details of the studies included in their meta-analyses. Two out of 24 pairs completely agreed on the numerical data presented for the same studies in their respective meta-analysis. Both review types provided sufficient information to check the accuracy of data extraction for 8 pairs (45 studies) where there were discrepancies. An assessment of 50% (22 studies) of these showed that reasons for differences in extracted data could be identified in 15 studies. We found examples for both types of review where data presented were discrepant from that given in the source study without a plausible explanation.

**Conclusion:** Methodological and author judgements and performance are key aspects underpinning poor overlap of included studies and discrepancies in reported pooled effect estimates between topic-matched reviews. Though caution must be taken when extrapolating, our findings raise the question as to what extent the entire meta-analysis evidence-base accurately reflects the available primary research both in terms of volume and data. Reinforcing awareness of the application of guidelines for systematic reviews and meta-analyses may help mitigate some of the key issues identified in our analysis.

**What is new?:** Key findings

- Non-Cochrane reviews were of a lower overall methodological quality compared with Cochrane reviews. Discrepant results of meta-analyses on the same topic can be attributed to differences in included studies based on review author decision, judgements and performance at different stages of the review process.

**What this adds to what was known?:**

- This study provides the most robust analysis to date of the potential methodological factors underpinning discrepant review findings between matched meta-analyses answering the same question. Assessing differences between reviews at the macro-, meso-, and micro-levels is a useful method to identify reasons for discrepant meta-analyses at key stages of the review process.

**What is the implication and what should change now?:**

- There is a need for a standardised approach to performing matched-pair analysis of meta-analyses and systematic reviews answering the same question. Our paper provides a base for this that can be refined by replication and expert consensus.
