## Appendix 1 for "Factors underpinning discrepant findings from reviews on the same topic: A systematic analysis of Cochrane and non-Cochrane reviews"

### Sheet: Tabelle3
Appendix 1: Macro level analysis
Category	Subcategory	Group	Total (n=48)	Cochrane review	non-Cochrane review
A priori-defined criteria	protocol mentioned and accessible	yes	26 (54.2)	24 (100.0)	2 (8.3)
		no	22 (45.8)	0 (0.0)	22 (91.7)
Search	Number of databases searched, median		7 (5-10.75)	7.5 (5.25-10.0)	6.5 (4.25-11.0)
	Years of coverage reported	Yes	47 (97.9)	24 (100)	23 (95.8)
		No	1 (2.1)	0 (0)	1 (4.2)
	Difference in Search period, mean months (SD)		9 (19)
	Full electronic search strategy reported for at least one database	Yes	35 (72.9)	24 (100)	11 (45.8)
		No	13 (27.1)	0 (0)	12 (50.0)
		On request	1 (2.1)	0 (0)	1 (4.2)
	Key words/MESH terms reported	Yes	43 (9.6)	24 (100)	19 (79.2)
		No	5 (10.4)	0 (0)	5 (20.8)
	Supplementary search strategies	Trial registries	21 (43.8)	18 (75.0)	3 (12.5)
		Reference list	39 (81.3)	21 (87.5)	18 (75.0)
		Hand search	12 (25.0)	10 (41.7)	2 (8.0)
		Expert contact	20 (41.7)	11 (45.8)	9 (37.5)
		Grey literature	35 (72.9)	24 (100)	11 (45.8)
		No supplementary strategies reported	3 (6.3)	0 (0)	3 (12.5)
Eligibility criteria	Study design	RCT	38 (79.2)	17 (70.8)	21 (87.5)
		(Quasi) RCT and other controlled	10 (20.8)	7 (29.2)	3 (12.5)
	Language restriction	Yes	13 (27.1)	1 (4.2)	12 (50.0)
		No-all languages considered	32 (66.7)	21 (87.5)	11 (45.8)
		Not reported	3 (6.3)	2 (8.3)	1 (4.2)
	Publication status	Published only	3 (6.3)	1 (4.2)	2 (8.3)
		Unpublished only	0 (0.0)	0 (0.0)	0 (0.0)
		Both published and unpublished	34 (70.8)	23 (95.8)	11 (45.8)
		Not reported	11 (22.9)	0 (0.0)	11 (45.8)
Data abstraction	Two (or more) independent data extractors	Yes	33 (68.8)	24 (100.0)	9 (37.5)
		No	14 (29.2)	0 (0.0)	14 (58.3)
		Not reported	1 (2.1)	0 (0.0)	1 (4.2)
	Data synthesis	Fixed-effect model	20 (41.7)	11 (45.8)	9 (37.5)
		Random-effects model	28 (58.3)	13 (54.2)	15 (62.5)
		Difference in model applied	6 (25)
Results	List of included studies with references (for given outcome)	Yes	41 (85.4)	24 (100.0)	18 (75.9)
		No	7 (14.6)	0 (0.0)	6 (25.0)
	List of excluded studies with justification	Yes	30 (62.5)	24 (100.0)	6 (25.0)
		No	18 (37.5)	0 (0.0)	18 (75.0)
