## Appendix 2 for "Factors underpinning discrepant findings from reviews on the same topic: A systematic analysis of Cochrane and non-Cochrane reviews"

### Sheet: Reasons for diff
Appendix 2. Meso-level analysis
pair	Review	study design	population	intervention	control	outcome	reasons	reason in search period	summary of potential reasons
1	Cochrane	RCTs	same	same	same	all existing scales for arm function	Hayner 2010: not found (out of search period) Suputtitada 2004: not found van der Lee 1999: not found Wu 2011: not found (out of search period) Whitall 2011: bilateral training but not RCT	CR: yes (2 studies) NCR: no	subjective and others: pooled data for several outcome measures, search period, disagree in interpretation of study design unexplained reasons
1	non-Cochrane	RCTs				only Action Research Arm Test, Wolf Motor Test (separated pooled data for motor assessment scale and Motor activity Log, which were included in CR data as well)	No list with reasons/citations of excluded studies Cauraugh 2002,2008: not found Lin 2009: measured with Fugl-Myer motor assessment and Motor-Activity Log, both scales had a separate meta-analysis while Cochrane included all scales in one meta-analysis Stoykov 2009: measured with Motor Assessment Scale and Motor Status Scale, same as above ("The results of the FMA and MSS were pooled, since both …
2	Cochrane	RCTs	same	same	same	same	Peurala 2005: not found (but measured gait function) Olawale: not found (however, did not measure gait function) Patil 2011: not found (out of search period) Pang, Wall, Dean, Yang were found but not included for gait function=these were potentially studies that did not measure gait function	CR: yes (1 study) NCR: no	subjective and others: search period, deficiencies in presenting correct MA characteristics (to point out which studies they exactly used for MA; only the sample size is described correctly for each outcome) unexplained reasons
2	non-Cochrane	RCTs					No list with reasons/citations of excluded studies all three studies of CR were included
3	Cochrane	(quasi) RCT and other controlled	same	same	same	same	Courneya 2007a,b, Mutrie 2007, Hwang 2008: not found (out of search period) Battaglini 2004: was found but excluded, awaiting assessment (pending publication) Drouin 2005 (NCR) is obviously the same as Drouin 2002 (CR)=different references are given but studies have same intervention and approximately the same sample size (CR=21 vs. NCR=20), reference in CR could be the dissertation in 2002, wher…	CR: no NCR: no	pre-defined: study design subjective and others: search period, awaiting assessment due to search period, disagree in extracted data unexplained reasons
3	non-Cochrane	RCTs					No list with reasons/citations of excluded studies Mock 1997: quasi randomisation Segal 2001 a,b: not found
4	Cochrane	RCTs	same	same	same	same	Dechamps 2010 & Cheng 2012: not found (only 8.8% of the study population was composed of PWD in Dechamps et al. (2010) Eggermont 2009: CR found this study (Eggermont 2009a) but did not include in MA for depression (did only include Eggermont 2009b; these are different studies)	CR: no NCR: no	subjective and others: disagree in interpretation relating to study population (both reviews mentioned that the majority (>50%) should be diagnosed with dementia, but Dechamps only included 8.8.% and NCR did include it unexplained reasons
4	non-Cochrane	RCTs					Eggermont 200b: not found all other studies of CR included
5	Cochrane	RCTs	same	We excluded studies which compared upper and lower body training if an additional non-exercise control group was not considered.	controls were exposed to either physical activity occurring during usual care or no training after usual care. By ’no training’ we meant either no intervention or a nonexercise intervention (for example cognitive tasks or sham training).	Disability: assessed by Lawton Index of Activities of Daily Living (Lawton IADL)	Richards 1993: found but not included for this MA (has berg balance scale as ADL outcome, obviously included in MA of NCR for basic ADL and not extended) Letombe 2010: not found (has Barthel and Katz ADL score, obviously included in MA of NCR for basic ADL and not extended ADL ) Outermans 2010 Not valid comparison (high-intensity training programme versus low-intensity circuit rehabilitation prog…	CR: no NCR: no	pre-defined: inclusion/exclusion of studies relating to control subjective and others: deficiencies in presenting correct MA characteristics (to point out which studies they exactly used for MA; only the sample size is described correctly for each outcome), disagree in eligibility of outcome (pooled data for several outcome measures), disagree in interpretation on study design,
5	non-Cochrane	RCTs		the experimental intervention delivered fitted the domain of physical therapy and aimed to improve body functions and/or activities and participation and/or contextual factors	the comparator was usual care, another intervention, the same intervention with a different dose, or no intervention	extended ADL (measured by Lawton, NEADL)	both studies of CR were included in NCR
6	Cochrane	RCTs	same	The intervention could take place in any setting and be delivered to a group or individual participant. All types of physical exercise were considered for inclusion, including aerobic exercise, strength training and flexibility exercises. Studies that investigated an exercise programme accompanied by attempts to promote participant engagement were included. In contrast, studies that explored mult…	same	same	Jarden 2009: "Intervention did not meet study criteria" (investigated multi-dimensional programmes in which the effects of exercise alone could not be determined) all other 27 studies were not found (2 studies out of search period)	CR: yes (2 studies) NCR: no	subjective and others: disagree in interpretation relating to intervention, search period unexplained reasons
6	non-Cochrane	RCTs		exercise training (no further descriptions)	same	same	No list with reasons/citations of excluded studies Rogers 2009: not found
7	Cochrane	(quasi) RCT and other controlled	same	same	other gait training methods, placebo or no treatment	same	Visintin, Barbeau, Yang, Dean, Ada: all found, but not included for this comparison Sullivan 2002 "All groups received treadmill training with partial body weight support; the parameter that was experimentally manipulated was treadmill speed" Teixera 2001: not found Yagura 2006: "Both groups received treadmill training with body weight support; the parameter that was experimentally manipulated wa…	CR: no NCR: yes (3 studies)	pre-defined: inclusion/exclusion of studies relating to control, study design subjective and others: deficiencies in presenting correct MA characteristics (to point out which studies they exactly used for MA; only the sample size is described correctly for each outcome), search period unexplained reasons (including study design)
7	non-Cochrane	RCTs			the comparator was usual care, another intervention, the same intervention with a different dose, or no intervention		No list with reasons/citations of excluded studies Hoyer 2012, Deniz 2012, MacKay-Lyons 2013: not found (out of search period) Zhu 2004, jaffe 2004, Pohl 2002: not found
8	Cochrane	(quasi) RCT and other controlled	same	same	same	same	Dromerick 2000: say that only arm motor function was measured Azab 2009: is listed and measured disability via Barthel Index, but obviously this study concern to those where data were not available? "Twelve studies with 411 participants measured disability immediately after the experimental and control interventions (Azab 2009; Dahl 2008;Dromerick 2009;Huseyinsinoglu 2012; Lin 2007; Lin 2009a; My…	CR: no NCR: yes (1 study)	pre-defined: study design (though no reason) subjective and others: disagree in interpretation of outcome, available data, maybe failure to include potential studies, search period (study design was no reason)
8	non-Cochrane	RCTs					No list with reasons/citations of excluded studies Lin 2007, Dromerick 2009, Treger 2012=were all found and listed in review but were not stated in the list of studies for pooled analysis (although they measured the given outcome) Yoon 2014: not found (out of search period) Ploughman 2004: non-Cochrane review sad that they did not measure disability, however, Cochrane review said they did (using …
9	Cochrane	(quasi) RCT and other controlled	same	same	same	same	Abbot 2013: found study, but included the study in the comparisons for sustainability (3-6 months)=lengthy period (eight months) between end of supervised treatment programme and outcomes assessment -> so no immediate post treatment outcome Teirlinck 2015: not found (out of search period)	CR: yes (1 study) NCR: no	subjective and others: disagree in interpretation of post-treatment outcome, search period unexplained reasons
9	non-Cochrane	(quasi) RCT and other controlled					No list with reasons/citations of excluded studies Fransen 2007, van Baar 1998, Hopman-Rock 2000; Foley 2003, Carlson 2011: not found
10	Cochrane	(quasi) RCT and other controlled	same	land-based exercise	same	same	Aglamis 2008: "Large baseline differences between 2 small comparator groups in pain and physical function scores" Börjesson: "Patients scheduled for joint replacement surgery" Cheing 2002: "No control group. Control group used extremely effective sham TENS" Evgeniades 2008: "Prehabilitation" Swank 2011: "Secondary analysis of Topp" Tsauo 2008: "No non-exercise allocation" Weng 2009: "No non-exerc…	CR: no NCR: yes (2 studies)	Pre-defined: inclusion/exclusion of studies relating to intervention subjective and others: disagree in interpretation of control group and population; secondary analyses of studies, search period unexplained reasons
10	non-Cochrane	(quasi) RCT and other controlled		land-based+water based exercise			No list with reasons/citations of excluded studies all of the 16 studies that were found in Cochrane only were not found in NCR at all (2 were out of search period)
11	Cochrane	RCTs	same	same	Non-supervised exercise program: control group members were advised to walk (with or without a predefined exercise scheme or logbook) or were treated according to a structural home-based exercise program (walk advice with regular contact and exercise support from medically trained personnel). Studies with control groups, which did not receive exercise or walking advice or which received usual car…	same	Mika 2011, Wood 2006: "This trial compared supervised ET with a non-exercising control group (controls maintained their usual level of physical activity)" Mika 2006: "This trial compared supervised ET with a non-exercising control group" Hiatt 1990: "This trial compared supervised ET with a group which maintained their usual level of exercise"	CR: no NCR: no	pre-defined: inclusion/exclusion of studies relating to control group
11	non-Cochrane	RCTs			non-supervised (home-based and walking) and non-exercise: Participants were mainly advised to consolidate current levels of activities, while some additionally received best medical treatment. Supervised walking exercise or a walking advice was not provided during the treatment period.		all CR studies were included in NCR (however, include different sample sizes for these studies)
12	Cochrane	RCTs	same/no reasons for potential differences	same	Excluded studies comparing two different types of exercise with no non-exercising comparison group	same	Chalder 2012: "intervention not exercise; multimodal intervention including motivational interviewing, life coaching, support" Legrand 2009: "Comparing 2 exercise regimens (of walking intensity) with no non-exercising control group" de Zeeuw 2010: not found	CR: no NCR: yes (2 studies)	pre-defined: inclusion/exclusion of studies relating to control subjective and others: search period, disagree in interpretation of intervention, missing data unexplained reasons
12	non-Cochrane	RCTs			Studies where the control group received a placebo intervention consisting of a low dose of exercise (e.g., stretching) were also included.	same	No list with reasons/citations of excluded studies Hess-Homeier 1981=was found, but not included as SDs were not available Singh 2005= was found, but not included as baseline values for exercise and control were not available all other 23 studies not found
13	Cochrane	RCTs	same	same	same	same	Aidar 2007: was also found but considered only for daily living activities (=study did not measure postural control)	CR: no NCR: no	subjective and others: deficiencies in presenting correct MA characteristics (to point out which studies they exactly used for MA; only the sample size is described correctly for each outcome)
13	non-Cochrane	RCTs					No list with reasons/citations of excluded studies all studies of CR included, however, Aidar did not measure postural control (but MA did not state which studies are included for which outcome)
14	Cochrane	RCTs	same	same	same	ability to sit-to-stand independently (ability to STS independently=ability to stand twice from a 16-inch mat surface without the use of arms on 2 consecutive days), number of STSs over the test period)	Engardt 1992/1993, Britton 2008; Tung 2010: "all participants were able to sit-to-stand independently prior to recruitment, meaning that this outcome was not appropriate as a measure of effect; measured duration of STS (Britton+Tung were therefore included in MA with outcome "time to sit-to stand") Varoqui 2011: not found (likely no STS outcome?)	CR: no NCR: no	subjective and others: deficiencies in presenting correct MA characteristics (to point out which studies they exactly used for MA; only the sample size is described correctly for each outcome); disagree in eligibility of outcome (pooled data for several outcome measures)
14	non-Cochrane	RCTs				sit-to-stand (unclear how measured, but obviously include studies measuring ability AND time)	No list with reasons/citations of excluded studies the single CR study is included in NCR (Barreca 2004)
15	Cochrane	(quasi) RCT and other controlled	same	same	same	same	Same studies included (but 10 patients less included; study of Thorsen= CR include 101 patients and NCR includes 111 patients; in the characteristics of included study section of the CR there are 111 patients recorded with baseline and follow-up data)	CR: no NCR: no	pre-defined: study design (though no reason)
15	non-Cochrane	RCTs					No list with reasons/citations of excluded studies same studies included
16	Cochrane	RCTs	same	same	same	same	Coppolse 1999: The ’interval training’ group performed a mixed training protocol of both interval training for 3 days and continuous training for 2 days while the ’continuous training’ group performed a continuous training protocol for all 5 days. The mixed protocol is not of a strictly interval nature and thus, renders the study ineligible for the review	CR: no NCR: yes (1 study)	subjective and others: search period, disagree in interpretation of intervention
16	non-Cochrane	RCTs					Kortianou 2010: not found (out of search period)
17	Cochrane	RCTs	same	aerobic, fitness or progressive resistance training exercise studies involving dietary or medication changes were eligible for inclusion only when the same treatments were applied to both the control and intervention groups	same	same	Dunstan 1997: "Control group was also involved in systematic exercise" Vanninnen 1992: "The exercise intervention group received a co-intervention of intensified diet education during the intervention period, and this was not also provided to the control group"	CR: no NCR: yes (6 studies)	pre-defined: inclusion/exclusion of studies relating to intervention (co-intervention), handling with missing data subjective and others: search period, disagree in interpretation of intervention, co-interventions and controls
17	non-Cochrane	RCTs		continuous aerobic physical activity Studies including a large resistance exercise component were excluded; Studies include VO2max measurements at baseline and at the end of the intervention period.			Wing 1988b: found this study, but was not included in MA as it has no baseline and post-training VO2max data available (inclusion criteria) Baldi 2003, Cuff 2003, Dela 2004, Dunstan 2002, Loimaala 2003, Maiorana 2003: not found (out of search period) Dunstan 1998, Maioraana 2002: "excluded because it included a large resistance training component combined with non-continuous aerobic exercise"
18	Cochrane	RCTs	same	studies with loss to follow-up of less than 15%	same	same	Borg 2002; Fogelholm 2000; Wadden 1999; Skender 1999: not found (but Borg: drop out rate 24%, Wadden 17%, Skender 19%) Wing 1998 was found but not included in MA for this outcome: "Variance for change in weight with interventions not reported therefore results reported narratively only" Anderson 1999: was found but not included in MA for this outcome (measured weight loss but compared exercise of…	CR: no NCR: yes (1 study)	pre-defined: inclusion/exclusion of studies relating to intervention (follow-up period, potentially loss to follow-up) subjective and others: efforts to obtain missing data, disagree in interpretation of intervention, search period unexplained reasons
18	non-Cochrane	RCTs		Studies were included if they had a follow-up period after intervention of at least 1 y			all 15 studies were not mentioned in the list of excluded studies (1 study out of search)
19	Cochrane	(quasi) RCT and other controlled	same	group format al least 1:3	same	same	Salbach 2004, Yang 2006: "Intervention: not group format"	CR: no NCR: yes (1 study)	pre-defined: inclusion/exclusion of studies relating to intervention (group format), study design (though no reason) subjective and others: search period
19	non-Cochrane	RCTs		group format at least 1:2			Mudge 2009: not found (out of search period)
20	Cochrane	RCTs	same	same	usual care or other medical interventions Studies focused on exercise compared to other forms of exercise, unsupervised exercise, angioplasty or surgery have been excluded to prevent overlap with other Cochrane reviews (Fakhry 2013; Fokkenrood 2013; Fowkes 1998; Fowkes 2008). Where usual care has included walking advice or suggestions to increase daily exercise, these have been excluded as this a…	walking distance	Allen 2010: "Compares home and supervised based programmes with a focus on nitrite flux" Bronas 2011 and Treat-Jacobsen 2009 (is also listed under Bronas 2011 in CR): The usual care group was provided with an exercise regime that the participants could decide whether to follow or not. Therefore, the study compares supervised to non supervised exercise. "Control participants also received written …	CR: no NCR: no	pre-defined: inclusion/exclusion of studies relating to control (unsupervised, walking advice) subjective and others: disagree in eligibility of outcome, disagree in interpretation of population, pooled data for several outcome (CR has MA for distance and time separately) unexplained reasons
20	non-Cochrane	RCTs			control group that had been placed on usual medical care, with or without exercise advice.	walking distance (studies with walking time were converted to distance)	No list with reasons/citations of excluded studies Hobbs 2005, Leicht 2011, Tew 2009, Zwierska 2005: found but not included for walking distance Jansen 1991: not found Mika 2005: not found
21	Cochrane	RCTs	same	same	same	same	Sinclair 2005: "Trial experimental arm received home-based cardiac rehabilitation, while the control group did not receive centre based CR (only 6% (n = 12) of the participants in the control group were referred to CR and only 3% (n = 8) were known to have attended) Smith 2004/Arthur: found study, but did not include in MA (pooled data for outcomes up to 12 months only, however did not mention th…	CR: no NCR: yes (3 studies)	subjective and others: search period, disagree in interpretation of control intervention, maybe failure to include potential studies unexplained reasons
21	non-Cochrane	RCTs					No list with reasons/citations of excluded studies all 4 studies in CR were not found (3 were out of search)
22	Cochrane	RCTs	same	same	same	same	Hopkins 2010, Ong 2009: "did not report any of the prespecified primary outcomes of this review including GDM incidence" (whilst NCR stated that extra data information was provided by the study authors) Barakat 2009: not found	CR: no NCR: yes (3 studies)	pre-defined: study design subjective and others: search period, efforts to obtain data from investigators unexplained reasons (e. g. study design)
22	non-Cochrane	(quasi) RCT and other controlled					No list with reasons/citations of excluded studies Callaway 2010, Stafne 2012, Barakat 2011: not found (out of search period)
23	Cochrane	RCTs	same	same	same	mortality up to 12 months	Mueller 2007, Belardinelli 1999,2012, Jonedottir 2006, O'Connor 2009: found and included for more than 12 months = means that NCR had actually 5 studies included with more than 12 months Prescott 2009: not found	CR: no NCR: yes (3 studies)	subjective and others: pooled data without sufficient information on sample size and references, search period unexplained reasons
23	non-Cochrane	RCTs				as above but references and sample size were given for mortality overall	No list with reasons/citations of excluded studies Hambrecht 1995,1998, Keteyian 1996 (out of search period), Klecha 2007, Norman 2012, Wall 2010, Yeh 2011, DANREHAB 2008, Gielen 2003: not found
24	Cochrane	RCTs	Participants of any age, sex or ethnicity belonging to any of the major risk groups for the development of type 2 diabetes (ADA 2004b): impaired glucose tolerance according to the World Health Organisation criteria (WHO 1999); impaired fasting glucose according to the American Diabetes Association criteria (ADA 2004); previous gestational diabetes; hypertension equal to or greater than 140/90 mmH…	same	exercise and diet versus standard recommendations or no intervention; Trials where the intervention or control group comprised the administration of any pharmacological agent were excluded.	same	Fang 2004: "Not a randomised controlled trial" Liao 2002: "The control group received an intervention that differed to the standard recommendation"	CR: no NCR: yes (1 study)	pre-defined: inclusion/exclusion of studies relating to population (wider inclusion criteria) subjective and others: search period, disagree in interpretation of study design and control unexplained reasons
24	non-Cochrane	RCTs	sample or subsample of individuals with impaired glucose tolerance and type 2 diabetes		standard advice (no further details)		Oldroyd 2005, Wing 1998: not found (at least for Wing=have wider inclusion criteria (nondiabetic sample with parents with D2M) Bo 2007: not found (out of search period)
