## Appendix 3 for "Factors underpinning discrepant findings from reviews on the same topic: A systematic analysis of Cochrane and non-Cochrane reviews"

### Sheet: Tabelle1
Appendix 3. Meso-level analysis (detailed)
category	description	example
interpretation of pre-defined inclusion criteria
Study design	Both reviews of a matched pair reported inclusion of RCTs, but one of them considered that a study was not an RCT when the other considered it was	For example, in a matched-pair reporting the effect of physical activity on functional movement of the upper limb in patients with stroke, both reviews considered a study by Whitall et al. (2011). The Cochrane review authors judged it was not an RCT but the non-Cochrane review authors judged it was an RCT.
Intervention	Both reviews of a matched pair reported inclusion of studies of any exercise interventions, but one of them considered a study as providing an exercise intervention when the other did not, or that co-interventions were provided to the control and the other considered they were not; or that a specific type of exercise (e.g. interval training) was performed as described but the other considered it …	As an example, for a matched-pair of patients with depression, both reviews considered that a study by Chalder et al. (2012) assessed the impact of physical activity on depression symptoms. The Cochrane review authors judged it did not assess an exercise intervention but the non-Cochrane review authors judged it did assess an exercise intervention.
Control	Both reviews of a matched pair reported inclusion of non-exercise controls only, but one of them considered that the control group received exercise where the other did not; or that the control intervention differed to the standard recommendation but the other review judged it did not differ.	For example, in a matched-pair reporting the effect of physical activity on the incidence of diabetes type 2 in patients with risk of diabetes, both reviews considered a study by Liao et al. (2002). The Cochrane review authors judged it was not a control intervention following standard recommendation but the non-Cochrane review authors judged it was a control intervention following standard recom…
Condition	Both reviews of a matched pair reported inclusion of participants with the disease of interest and considered the same study, but one reported that participants did not have the disease and the other considered they did; or both reviews reported inclusion of studies with the same minimum distribution of patients with the disease of interest, but one review judged to exclude a study as the proport…	For example, in a matched-pair reporting on patients with intermittent claudication, both reviews considered a study by McDermott et al. (2004) assessing the impact of physical activity on pain-free walking distance. The Cochrane review authors judged to exclude it as it has a number of patients with intermittent claudication but the non-Cochrane review authors judged to include it.
Outcome	both reviews of a matched pair reported inclusion of studies with the outcome of interest, but one review judged that a study did not measure the outcome and the other considered it did	For example, a matched-pair reporting on patients after stroke, both reviews considered a study by Dromerick et al. (2000) assessing the impact of constraint-induced movement therapy on activities of daily living using common scales. The Cochrane review authors judged it did/did not measure ‘activities of daily living’ but the non-Cochrane review authors judged it did/did not measure ‘activities …
Other factors
Differences in extracted data	Both reviews of a matched pair included the same study but report different sample sizes or means/SD	For example, in a matched-pair reporting on women with breast cancer, both reviews considered a study by Drouin et al. (2005) assessing the impact of physical activity on fatigue. The Cochrane review authors included 21 patients but the non-Cochrane review authors included 20 patients.
Availability of data	Both reviews excluded studies due to missing values/unreported data, but such data were available for a study and this was reported in one review but not the other.	For example, in a matched-pair reporting the effect of physical activity on the incidence of gestational diabetes in pregnant women, one review included a study by Hopkins et al. (2010). The Cochrane review authors judged to exclude it as it did not provide complete data but the non-Cochrane review authors judged to include as they received data from the study authors.
Secondary analysis of data	Both reviews considered a study as a secondary analysis but one review judged to exclude it and the other did not.	For example, in a matched-pair reporting the effect of physical activity on pain in patients with osteoarthritis, one review included a study by Swank et al. (2011). The Cochrane review authors judged to exclude it as it was a secondary analysis of another included study but the non-Cochrane review authors judged to include it.
Pooled data for several measures of outcome	Both reviews focus on the same outcome but one review performed separate meta-analyses according to different measures whereas the other included all measures in one meta-analysis.	For example, in a matched-pair reporting on patients with stroke, both reviews considered a study by Mead et al. (2007) assessing the impact of physical activity on disability using common scales. The Cochrane review authors judged to perform separate analyses for different scales but the non-Cochrane review authors judged to summarise all scales into one analysis. Or both reviews focus on walkin…
Discrepancies in sample size and/or citations	Both reviews pooled data for mortality up to 12 months, but one review gives sample size and references for overall-mortality only whereas the other review gives sample size and references for mortality up to 12 months. Or both reviews included the same outcome measure, but one review gave only sample size without stating which studies were used.	For example, a matched-pair reporting on patients with heart failure, both reviews considered a study by O’Connor et al. (2009) assessing the impact of physical activity on all-cause mortality up to 12 months. The Cochrane review authors provided the list and number of included studies/participants but the non-Cochrane review authors provided the list and number of included studies/participants f…
